# A metabolomics pipeline enables mechanistic interrogation of the gut microbiome

**DOI:** 10.1101/2021.05.25.445684

**Authors:** Shuo Han, Will Van Treuren, Curt R. Fischer, Bryan D. Merrill, Brian C. DeFelice, Juan M. Sanchez, Steven K. Higginbottom, Leah Guthrie, Lalla A. Fall, Dylan Dodd, Michael A. Fischbach, Justin L. Sonnenburg

## Abstract

Gut microbes modulate host phenotypes and are associated with numerous health effects in humans, ranging from cancer immunotherapy response to metabolic disease and obesity. However, difficulty in accurate and high-throughput functional analysis of human gut microbes has hindered defining mechanistic connections between individual microbial strains and host phenotypes. One key way the gut microbiome influences host physiology is through the production of small molecules^1–3^, yet progress in elucidating this chemical interplay has been hindered by limited tools calibrated to detect products of anaerobic biochemistry in the gut. Here we construct a microbiome-focused, integrated mass-spectrometry pipeline to accelerate the identification of microbiota-dependent metabolites (MDMs) in diverse sample types. We report the metabolic profiles of 178 gut microbe strains using our library of 833 metabolites. Leveraging this metabolomics resource we establish deviations in the relationships between phylogeny and metabolism, use machine learning to discover novel metabolism in *Bacteroides*, and employ comparative genomics-based discovery of candidate biochemical pathways. MDMs can be detected in diverse biofluids in gnotobiotic and conventional mice and traced back to corresponding metabolomic profiles of cultured bacteria. Collectively, our microbiome-focused metabolomics pipeline and interactive metabolomics profile explorer are a powerful tool for characterizing microbe and microbe-host interactions.
