## Supplementary Table 9 for "A metabolomics pipeline enables mechanistic interrogation of the gut microbiome"

### Sheet: Sheet1
phylum	strains_name	metabolite_produced
Firmicutes	Lactobacillus ruminis ATCC 25644	3-Phenyllactic acid
Bacteroidetes	Parabacteroides merdae CL09T00C40 BEI HM-729	4-Hydroxyphenyl acetic acid
Firmicutes	Peptostreptococcus sp. CC14N BEI HM-1051	4-Methylvaleric acid
Firmicutes	Clostridium cadaveris CC88A BEI HM-1041	5-Aminopentanoic acid
Firmicutes	Clostridium hylemonae DSMZ 15053	5-Aminopentanoic acid
Firmicutes	Clostridium scindens ATCC 35704	5-Aminopentanoic acid
Firmicutes	Clostridium sporogenes ATCC 15579	5-Aminopentanoic acid
Firmicutes	Coprococcus comes ATCC 27758	5-Aminopentanoic acid
Firmicutes	Coprococcus sp. HPP0048 BEI HM-794	5-Aminopentanoic acid
Firmicutes	Dorea longicatena DSMZ 13814	5-Aminopentanoic acid
Firmicutes	Peptostreptococcus sp. CC14N BEI HM-1051	5-Aminopentanoic acid
Firmicutes	Tyzzerella nexilis DSM 1787	5-Aminopentanoic acid
Firmicutes	Clostridium sporogenes ATCC 15579	5,6-Dihydrouracil
Firmicutes	Lactobacillus reuteri F275 ATCC 23272	5,6-Dihydrouracil
Proteobacteria	Citrobacter youngae ATCC 29220	5,6-Dihydrouracil
Proteobacteria	Escherichia coli MG-1655 ATCC 7000926	5,6-Dihydrouracil
Actinobacteria	Bifidobacterium breve UCC2003	Adenine
Bacteroidetes	Bacteroides caccae ATCC 43185	Adenine
Bacteroidetes	Bacteroides caccae CL03T12C61 BEI HM-728	Adenine
Bacteroidetes	Bacteroides cellulosilyticus CL02T12C19 BEI HM-726	Adenine
Bacteroidetes	Bacteroides cellulosilyticus DSMZ 14838	Adenine
Bacteroidetes	Bacteroides dorei 5_1_36/D4 BEI HM-29	Adenine
Bacteroidetes	Bacteroides dorei CL02T12C06 BEI HM-719	Adenine
Bacteroidetes	Bacteroides fragilis 3_1_12 BEI HM-20	Adenine
Bacteroidetes	Bacteroides fragilis CL03T12C07 BEI HM-714	Adenine
Bacteroidetes	Bacteroides fragilis CL05T00C42 BEI HM-711	Adenine
Bacteroidetes	Bacteroides fragilis CL07T12C05 BEI HM-710	Adenine
Bacteroidetes	Bacteroides fragilis NCTC 9343	Adenine
Bacteroidetes	Bacteroides intestinalis DSMZ 17393	Adenine
Bacteroidetes	Bacteroides ovatus 3_8_47FAA BEI HM-222	Adenine
Bacteroidetes	Bacteroides ovatus ATCC 8483	Adenine
Bacteroidetes	Bacteroides sp. 1_1_30 BEI HM-22	Adenine
Bacteroidetes	Bacteroides sp. 1_1_6 BEI HM-23	Adenine
Bacteroidetes	Bacteroides sp. 2_1_16 BEI HM-58	Adenine
Bacteroidetes	Bacteroides sp. 2_1_22 BEI HM-18	Adenine
Bacteroidetes	Bacteroides sp. 4_1_36 BEI HM-258	Adenine
Bacteroidetes	Bacteroides sp. 9_1_42FAA BEI HM-27	Adenine
Bacteroidetes	Bacteroides sp. D20 BEI HM-189	Adenine
Bacteroidetes	Bacteroides stercoris ATCC 43183	Adenine
Bacteroidetes	Bacteroides thetaiotaomicron 3731	Adenine
Bacteroidetes	Bacteroides thetaiotaomicron 633	Adenine
Bacteroidetes	Bacteroides thetaiotaomicron 7330	Adenine
Bacteroidetes	Bacteroides thetaiotaomicron 7853	Adenine
Bacteroidetes	Bacteroides thetaiotaomicron 8702	Adenine
Bacteroidetes	Bacteroides thetaiotaomicron 940	Adenine
Bacteroidetes	Bacteroides thetaiotaomicron wh305	Adenine
Bacteroidetes	Bacteroides vulgatus ATCC 8482	Adenine
Bacteroidetes	Bacteroides vulgatus CL09T03C04 BEI HM-720	Adenine
Bacteroidetes	Bacteroides xylanoisolvens XB1A DSMZ 18836	Adenine
Firmicutes	Lactobacillus reuteri CF48-3A BEI HM-102	Adenine
Firmicutes	Lactobacillus reuteri F275 ATCC 23272	Adenine
Bacteroidetes	Bacteroides cellulosilyticus CL02T12C19 BEI HM-726	Agmatine
Bacteroidetes	Bacteroides coprophilus DSMZ 18228	Agmatine
Bacteroidetes	Bacteroides dorei CL02T00C15 BEI HM-717	Agmatine
Bacteroidetes	Bacteroides dorei CL02T12C06 BEI HM-719	Agmatine
Bacteroidetes	Bacteroides eggerthii ATCC 27754	Agmatine
Bacteroidetes	Bacteroides fragilis 3_1_12 BEI HM-20	Agmatine
Bacteroidetes	Bacteroides fragilis CL07T12C05 BEI HM-710	Agmatine
Bacteroidetes	Bacteroides thetaiotaomicron VPI 5482	Agmatine
Bacteroidetes	Bacteroides vulgatus ATCC 8482	Agmatine
Bacteroidetes	Bacteroides vulgatus CL09T03C04 BEI HM-720	Agmatine
Bacteroidetes	Parabacteroides distasonis ATCC 8503	Agmatine
Bacteroidetes	Parabacteroides goldsteinii CC87F BEI HM-1050	Agmatine
Firmicutes	Acidaminococcus fermentans DSMZ 20731	Agmatine
Firmicutes	Clostridium cadaveris CC88A BEI HM-1041	Agmatine
Firmicutes	Clostridium perfringens WAL-14572 BEI HM-310	Agmatine
Firmicutes	Mitsuokella multacida DSMZ 20544	Agmatine
Firmicutes	Ruminococcus gnavus ATCC 29149	Agmatine
Firmicutes	Veillonella sp. HPA0037 BEI HM-850	Agmatine
Fusobacteria	Fusobacterium nucleatum CTI-2 BEI HM-993	Agmatine
Fusobacteria	Fusobacterium nucleatum subsp. animalis D11 BEI HM-75	Agmatine
Fusobacteria	Fusobacterium ulcerans 12-1B BEI HM-57	Agmatine
Proteobacteria	Citrobacter portucalensis 30_2 BEI HM-34	Agmatine
Proteobacteria	Citrobacter portucalensis 4_7_47CFAA BEI HM-299	Agmatine
Proteobacteria	Citrobacter youngae ATCC 29220	Agmatine
Proteobacteria	Enterobacter cancerogenus ATCC 35316	Agmatine
Proteobacteria	Escherichia coli MG-1655 ATCC 7000926	Agmatine
Proteobacteria	Providencia stuartii ATCC 25827	Agmatine
Actinobacteria	Bifidobacterium breve DSMZ 20213	Biliverdin
Actinobacteria	Bifidobacterium breve UCC2003	Biliverdin
Actinobacteria	Bifidobacterium catenulatum DSMZ 16992	Biliverdin
Actinobacteria	Bifidobacterium dentium ATCC 27678	Biliverdin
Actinobacteria	Bifidobacterium gallicum DSMZ 20093	Biliverdin
Bacteroidetes	Bacteroides cellulosilyticus CL02T12C19 BEI HM-726	Biliverdin
Bacteroidetes	Bacteroides cellulosilyticus DSMZ 14838	Biliverdin
Bacteroidetes	Bacteroides eggerthii ATCC 27754	Biliverdin
Bacteroidetes	Bacteroides fragilis 3_1_12 BEI HM-20	Biliverdin
Bacteroidetes	Bacteroides fragilis CL05T00C42 BEI HM-711	Biliverdin
Bacteroidetes	Bacteroides fragilis NCTC 9343	Biliverdin
Bacteroidetes	Bacteroides intestinalis DSMZ 17393	Biliverdin
Bacteroidetes	Bacteroides sp. 4_1_36 BEI HM-258	Biliverdin
Bacteroidetes	Bacteroides sp. D20 BEI HM-189	Biliverdin
Bacteroidetes	Bacteroides stercoris CC31F BEI HM-1036	Biliverdin
Firmicutes	Bacillus sp. 7_6_55CFAA_CT2 BEI HM-231	Biliverdin
Firmicutes	Marvinbryantia formatexigens DSMZ 14469	Biliverdin
Firmicutes	Subdoligranulum variabile DSMZ 15176	Biliverdin
Firmicutes	Acidaminococcus intestini D21 BEI HM-81	Cadaverine
Firmicutes	Clostridium cadaveris CC44_001G BEI HM-1040	Cadaverine
Firmicutes	Clostridium cadaveris CC88A BEI HM-1041	Cadaverine
Firmicutes	Clostridium sporogenes ATCC 15579	Cadaverine
Firmicutes	Veillonella sp. HPA0037 BEI HM-850	Cadaverine
Fusobacteria	Fusobacterium nucleatum CTI-2 BEI HM-993	Cadaverine
Fusobacteria	Fusobacterium nucleatum subsp. animalis D11 BEI HM-75	Cadaverine
Proteobacteria	Escherichia coli MG-1655 ATCC 7000926	Cadaverine
Actinobacteria	Collinsella aerofaciens ATCC 25986	Citrulline
Actinobacteria	Slackia exigua ATCC 700122	Citrulline
Firmicutes	Bacillus sp. 7_6_55CFAA_CT2 BEI HM-231	Citrulline
Firmicutes	Clostridium cadaveris CC44_001G BEI HM-1040	Citrulline
Firmicutes	Clostridium cadaveris CC88A BEI HM-1041	Citrulline
Firmicutes	Clostridium perfringens WAL-14572 BEI HM-310	Citrulline
Firmicutes	Enterococcus faecium ERV165 BEI HM-970	Citrulline
Firmicutes	Enterococcus faecium TX1330 BEI HM-204	Citrulline
Firmicutes	Facklamia sp. HGF4 BEI HM-289	Citrulline
Firmicutes	Lactobacillus reuteri CF48-3A BEI HM-102	Citrulline
Firmicutes	Lactococcus lactis DSMZ 20729	Citrulline
Firmicutes	Streptococcus parasanguinis CC87K BEI HM-1060	Citrulline
Bacteroidetes	Bacteroides vulgatus ATCC 8482	DAMP
Firmicutes	Blautia producta DMSZ 2950	DAMP
Firmicutes	Clostridium scindens ATCC 35704	DAMP
Firmicutes	Eubacterium eligens DSMZ 3376	DAMP
Firmicutes	Ruminococcus gnavus CC55_001C BEI HM-1056	DAMP
Firmicutes	Ruminococcus torques ATCC 27756	DAMP
Firmicutes	Streptococcus thermophilus LMD-9 ATCC 19258	DAMP
Firmicutes	Subdoligranulum variabile DSMZ 15176	DAMP
Actinobacteria	Eggerthella lenta DSMZ 2243	Deoxycarnitine
Firmicutes	Clostridium bolteae WAL-14578 BEI HM-318	Deoxycarnitine
Firmicutes	Clostridium saccharolyticum WM1 DSMZ 2544	Deoxycarnitine
Proteobacteria	Citrobacter portucalensis 30_2 BEI HM-34	Deoxycarnitine
Proteobacteria	Citrobacter youngae ATCC 29220	Deoxycarnitine
Proteobacteria	Escherichia coli MG-1655 ATCC 7000926	Deoxycarnitine
Proteobacteria	Proteus penneri ATCC 35198	Deoxycarnitine
Firmicutes	Clostridiales sp. 3_1_39B/D5 BEI HM-84	Histamine
Firmicutes	Veillonella sp. HPA0037 BEI HM-850	Histamine
Actinobacteria	Bifidobacterium breve DSMZ 20213	Hydroxyphenyllactic acid
Actinobacteria	Bifidobacterium longum reuter ATCC 55813	Hydroxyphenyllactic acid
Actinobacteria	Eggerthella lenta DSMZ 2243	Hydroxyphenyllactic acid
Actinobacteria	Slackia exigua ATCC 700122	Hydroxyphenyllactic acid
Firmicutes	Blautia producta DMSZ 2950	Hydroxyphenyllactic acid
Firmicutes	Clostridium clostridioforme WAL-7855 BEI HM-317	Hydroxyphenyllactic acid
Firmicutes	Clostridium symbiosum WAL 14673 BEI HM-319	Hydroxyphenyllactic acid
Firmicutes	Lactobacillus paracasei subspecies paracasei ATCC BAA-52	Hydroxyphenyllactic acid
Firmicutes	Lactobacillus reuteri F275 ATCC 23272	Hydroxyphenyllactic acid
Fusobacteria	Fusobacterium ulcerans 12-1B BEI HM-57	Hydroxyphenyllactic acid
Proteobacteria	Escherichia coli MG-1655 ATCC 7000926	Hydroxyphenyllactic acid
Firmicutes	Bacillus sp. 7_6_55CFAA_CT2 BEI HM-231	Hypoxanthine
Firmicutes	Clostridium cadaveris CC40_001C BEI HM-1039	Hypoxanthine
Firmicutes	Clostridium cadaveris CC44_001G BEI HM-1040	Hypoxanthine
Firmicutes	Clostridium cadaveris CC88A BEI HM-1041	Hypoxanthine
Firmicutes	Clostridium symbiosum WAL 14673 BEI HM-319	Hypoxanthine
Proteobacteria	Citrobacter portucalensis 30_2 BEI HM-34	Hypoxanthine
Proteobacteria	Citrobacter portucalensis 4_7_47CFAA BEI HM-299	Hypoxanthine
Proteobacteria	Citrobacter youngae ATCC 29220	Hypoxanthine
Proteobacteria	Enterobacter cancerogenus ATCC 35316	Hypoxanthine
Proteobacteria	Escherichia coli MG-1655 ATCC 7000926	Hypoxanthine
Proteobacteria	Proteus penneri ATCC 35198	Hypoxanthine
Proteobacteria	Providencia rustigianii DSM 4541	Hypoxanthine
Proteobacteria	Providencia stuartii ATCC 25827	Hypoxanthine
Actinobacteria	Bifidobacterium bifidum DSMZ 20456	Indolelactic acid
Actinobacteria	Bifidobacterium breve DSMZ 20213	Indolelactic acid
Actinobacteria	Bifidobacterium breve UCC2003	Indolelactic acid
Actinobacteria	Bifidobacterium catenulatum DSMZ 16992	Indolelactic acid
Actinobacteria	Bifidobacterium dentium ATCC 27678	Indolelactic acid
Actinobacteria	Bifidobacterium gallicum DSMZ 20093	Indolelactic acid
Actinobacteria	Bifidobacterium infantis ATCC 15697	Indolelactic acid
Actinobacteria	Bifidobacterium longum NCC 2705	Indolelactic acid
Actinobacteria	Bifidobacterium longum reuter ATCC 55813	Indolelactic acid
Bacteroidetes	Bacteroides caccae ATCC 43185	Indolelactic acid
Bacteroidetes	Bacteroides caccae CL03T12C61 BEI HM-728	Indolelactic acid
Bacteroidetes	Bacteroides cellulosilyticus CL02T12C19 BEI HM-726	Indolelactic acid
Bacteroidetes	Bacteroides dorei CL02T00C15 BEI HM-717	Indolelactic acid
Bacteroidetes	Bacteroides dorei CL02T12C06 BEI HM-719	Indolelactic acid
Bacteroidetes	Bacteroides dorei CL03T12C01 BEI HM-718	Indolelactic acid
Bacteroidetes	Bacteroides finegoldii CL09T03C10 BEI HM-727	Indolelactic acid
Bacteroidetes	Bacteroides fragilis 3_1_12 BEI HM-20	Indolelactic acid
Bacteroidetes	Bacteroides fragilis CL03T12C07 BEI HM-714	Indolelactic acid
Bacteroidetes	Bacteroides fragilis CL05T00C42 BEI HM-711	Indolelactic acid
Bacteroidetes	Bacteroides fragilis CL07T12C05 BEI HM-710	Indolelactic acid
Bacteroidetes	Bacteroides fragilis NCTC 9343	Indolelactic acid
Bacteroidetes	Bacteroides plebeius DSMZ 17135	Indolelactic acid
Bacteroidetes	Bacteroides sp. 4_1_36 BEI HM-258	Indolelactic acid
Bacteroidetes	Bacteroides stercoris ATCC 43183	Indolelactic acid
Bacteroidetes	Bacteroides thetaiotaomicron VPI 5482	Indolelactic acid
Bacteroidetes	Bacteroides uniformis ATCC 8492	Indolelactic acid
Bacteroidetes	Bacteroides vulgatus ATCC 8482	Indolelactic acid
Bacteroidetes	Parabacteroides distasonis ATCC 8503	Indolelactic acid
Firmicutes	Acidaminococcus intestini D21 BEI HM-81	Indolelactic acid
Firmicutes	Acidaminococcus sp. HPA0509 BEI HM-853	Indolelactic acid
Firmicutes	Anaerococcus lactolyticus CC31C BEI HM-1034	Indolelactic acid
Firmicutes	Anaerotruncus colihominis DSMZ 17241	Indolelactic acid
Firmicutes	Bacillus sp. 7_6_55CFAA_CT2 BEI HM-231	Indolelactic acid
Firmicutes	Blautia producta DMSZ 2950	Indolelactic acid
Firmicutes	Catenibacterium mitsuokai DSMZ 15897	Indolelactic acid
Firmicutes	Clostridiales sp. 3_1_39B/D5 BEI HM-84	Indolelactic acid
Firmicutes	Clostridium asparagiforme DSMZ 15981	Indolelactic acid
Firmicutes	Clostridium bolteae ATCC BAA-613	Indolelactic acid
Firmicutes	Clostridium bolteae CC43_001B BEI HM-1038	Indolelactic acid
Firmicutes	Clostridium bolteae WAL-14578 BEI HM-318	Indolelactic acid
Firmicutes	Clostridium cadaveris CC40_001C BEI HM-1039	Indolelactic acid
Firmicutes	Clostridium cadaveris CC44_001G BEI HM-1040	Indolelactic acid
Firmicutes	Clostridium cadaveris CC88A BEI HM-1041	Indolelactic acid
Firmicutes	Clostridium citroniae WAL-17108 BEI HM-315	Indolelactic acid
Firmicutes	Clostridium clostridioforme 2_1_49FAA BEI HM-306	Indolelactic acid
Firmicutes	Clostridium clostridioforme WAL-7855 BEI HM-317	Indolelactic acid
Firmicutes	Clostridium sporogenes ATCC 15579	Indolelactic acid
Firmicutes	Clostridium symbiosum BEI HM-309	Indolelactic acid
Firmicutes	Clostridium symbiosum WAL 14673 BEI HM-319	Indolelactic acid
Firmicutes	Eubacterium eligens DSMZ 3376	Indolelactic acid
Firmicutes	Eubacterium ventriosum DSMZ 3988	Indolelactic acid
Firmicutes	Holdemania filiformis DSMZ 12042	Indolelactic acid
Firmicutes	Hungatella hathewayi DSM 13479	Indolelactic acid
Firmicutes	Intestinibacter bartlettii DSM 16795	Indolelactic acid
Firmicutes	Lactobacillus paracasei subspecies paracasei ATCC BAA-52	Indolelactic acid
Firmicutes	Lactobacillus plantarum ATCC BAA-793	Indolelactic acid
Firmicutes	Lactobacillus reuteri F275 ATCC 23272	Indolelactic acid
Firmicutes	Lactobacillus rhamnosus GG ATCC 53103	Indolelactic acid
Firmicutes	Lactobacillus ruminis ATCC 25644	Indolelactic acid
Firmicutes	Mitsuokella multacida DSMZ 20544	Indolelactic acid
Firmicutes	Peptostreptococcus sp. CC14N BEI HM-1051	Indolelactic acid
Fusobacteria	Fusobacterium ulcerans 12-1B BEI HM-57	Indolelactic acid
Proteobacteria	Citrobacter portucalensis 30_2 BEI HM-34	Indolelactic acid
Proteobacteria	Citrobacter portucalensis 4_7_47CFAA BEI HM-299	Indolelactic acid
Proteobacteria	Citrobacter youngae ATCC 29220	Indolelactic acid
Proteobacteria	Enterobacter cancerogenus ATCC 35316	Indolelactic acid
Proteobacteria	Escherichia coli MG-1655 ATCC 7000926	Indolelactic acid
Proteobacteria	Proteus penneri ATCC 35198	Indolelactic acid
Proteobacteria	Providencia rustigianii DSM 4541	Indolelactic acid
Proteobacteria	Providencia stuartii ATCC 25827	Indolelactic acid
Firmicutes	Clostridium cadaveris CC40_001C BEI HM-1039	Indolepropionic acid
Firmicutes	Clostridium cadaveris CC44_001G BEI HM-1040	Indolepropionic acid
Firmicutes	Clostridium cadaveris CC88A BEI HM-1041	Indolepropionic acid
Firmicutes	Clostridium saccharolyticum WM1 DSMZ 2544	Indolepropionic acid
Firmicutes	Clostridium sporogenes ATCC 15579	Indolepropionic acid
Firmicutes	Peptostreptococcus sp. CC14N BEI HM-1051	Indolepropionic acid
Actinobacteria	Atopobium parvulum CC14Z BEI HM-1035	Lumichrome
Actinobacteria	Varibaculum cambriense AB12_3 BEI HM-1190	Lumichrome
Bacteroidetes	Bacteroides cellulosilyticus DSMZ 14838	Lumichrome
Bacteroidetes	Bacteroides finegoldii CL09T03C10 BEI HM-727	Lumichrome
Bacteroidetes	Bacteroides thetaiotaomicron wh302	Lumichrome
Firmicutes	Anaerotruncus colihominis DSMZ 17241	Lumichrome
Firmicutes	Catenibacterium mitsuokai DSMZ 15897	Lumichrome
Firmicutes	Clostridium aldenense WAL-18727 BEI HM-307	Lumichrome
Firmicutes	Coprococcus sp. HPP0048 BEI HM-794	Lumichrome
Bacteroidetes	Bacteroides caccae ATCC 43185	Malic acid
Bacteroidetes	Bacteroides caccae CL03T12C61 BEI HM-728	Malic acid
Bacteroidetes	Bacteroides cellulosilyticus CL02T12C19 BEI HM-726	Malic acid
Bacteroidetes	Bacteroides coprophilus DSMZ 18228	Malic acid
Bacteroidetes	Bacteroides dorei CL02T00C15 BEI HM-717	Malic acid
Bacteroidetes	Bacteroides dorei CL02T12C06 BEI HM-719	Malic acid
Bacteroidetes	Bacteroides dorei CL03T12C01 BEI HM-718	Malic acid
Bacteroidetes	Bacteroides fragilis 3_1_12 BEI HM-20	Malic acid
Bacteroidetes	Bacteroides fragilis CL03T12C07 BEI HM-714	Malic acid
Bacteroidetes	Bacteroides fragilis CL05T00C42 BEI HM-711	Malic acid
Bacteroidetes	Bacteroides fragilis CL07T12C05 BEI HM-710	Malic acid
Bacteroidetes	Bacteroides fragilis NCTC 9343	Malic acid
Bacteroidetes	Bacteroides intestinalis DSMZ 17393	Malic acid
Bacteroidetes	Bacteroides ovatus 3_8_47FAA BEI HM-222	Malic acid
Bacteroidetes	Bacteroides ovatus ATCC 8483	Malic acid
Bacteroidetes	Bacteroides sp. 1_1_30 BEI HM-22	Malic acid
Bacteroidetes	Bacteroides sp. 2_1_22 BEI HM-18	Malic acid
Bacteroidetes	Bacteroides sp. 4_1_36 BEI HM-258	Malic acid
Bacteroidetes	Bacteroides sp. 9_1_42FAA BEI HM-27	Malic acid
Bacteroidetes	Bacteroides sp. D20 BEI HM-189	Malic acid
Bacteroidetes	Bacteroides stercoris ATCC 43183	Malic acid
Bacteroidetes	Bacteroides thetaiotaomicron 3730	Malic acid
Bacteroidetes	Bacteroides thetaiotaomicron 3731	Malic acid
Bacteroidetes	Bacteroides thetaiotaomicron 633	Malic acid
Bacteroidetes	Bacteroides thetaiotaomicron 7330	Malic acid
Bacteroidetes	Bacteroides thetaiotaomicron 7853	Malic acid
Bacteroidetes	Bacteroides thetaiotaomicron 8702	Malic acid
Bacteroidetes	Bacteroides thetaiotaomicron 8713	Malic acid
Bacteroidetes	Bacteroides thetaiotaomicron 8736	Malic acid
Bacteroidetes	Bacteroides thetaiotaomicron 940	Malic acid
Bacteroidetes	Bacteroides vulgatus ATCC 8482	Malic acid
Bacteroidetes	Bacteroides vulgatus CL09T03C04 BEI HM-720	Malic acid
Bacteroidetes	Bacteroides xylanoisolvens XB1A DSMZ 18836	Malic acid
Bacteroidetes	Parabacteroides merdae ATCC 43184	Malic acid
Bacteroidetes	Parabacteroides merdae CL09T00C40 BEI HM-729	Malic acid
Bacteroidetes	Parabacteroides sp. D13 BEI HM-77	Malic acid
Bacteroidetes	Bacteroides caccae ATCC 43185	Melatonin
Bacteroidetes	Bacteroides caccae CL03T12C61 BEI HM-728	Melatonin
Bacteroidetes	Bacteroides coprophilus DSMZ 18228	Melatonin
Bacteroidetes	Bacteroides dorei CL02T00C15 BEI HM-717	Melatonin
Bacteroidetes	Bacteroides dorei CL02T12C06 BEI HM-719	Melatonin
Bacteroidetes	Bacteroides dorei CL03T12C01 BEI HM-718	Melatonin
Bacteroidetes	Bacteroides eggerthii ATCC 27754	Melatonin
Bacteroidetes	Bacteroides fragilis 3_1_12 BEI HM-20	Melatonin
Bacteroidetes	Bacteroides fragilis CL03T12C07 BEI HM-714	Melatonin
Bacteroidetes	Bacteroides fragilis CL05T00C42 BEI HM-711	Melatonin
Bacteroidetes	Bacteroides fragilis CL07T12C05 BEI HM-710	Melatonin
Bacteroidetes	Bacteroides fragilis NCTC 9343	Melatonin
Bacteroidetes	Bacteroides ovatus ATCC 8483	Melatonin
Bacteroidetes	Bacteroides plebeius DSMZ 17135	Melatonin
Bacteroidetes	Bacteroides salyersiae CL02T12C01 BEI HM-725	Melatonin
Bacteroidetes	Bacteroides sp. 1_1_30 BEI HM-22	Melatonin
Bacteroidetes	Bacteroides sp. 1_1_6 BEI HM-23	Melatonin
Bacteroidetes	Bacteroides sp. 2_1_16 BEI HM-58	Melatonin
Bacteroidetes	Bacteroides sp. 2_1_22 BEI HM-18	Melatonin
Bacteroidetes	Bacteroides stercoris ATCC 43183	Melatonin
Bacteroidetes	Bacteroides stercoris CC31F BEI HM-1036	Melatonin
Bacteroidetes	Bacteroides thetaiotaomicron 3730	Melatonin
Bacteroidetes	Bacteroides thetaiotaomicron 3731	Melatonin
Bacteroidetes	Bacteroides thetaiotaomicron 633	Melatonin
Bacteroidetes	Bacteroides thetaiotaomicron 7330	Melatonin
Bacteroidetes	Bacteroides thetaiotaomicron 7853	Melatonin
Bacteroidetes	Bacteroides thetaiotaomicron 8702	Melatonin
Bacteroidetes	Bacteroides thetaiotaomicron 8713	Melatonin
Bacteroidetes	Bacteroides thetaiotaomicron 8736	Melatonin
Bacteroidetes	Bacteroides thetaiotaomicron 940	Melatonin
Bacteroidetes	Bacteroides vulgatus ATCC 8482	Melatonin
Bacteroidetes	Bacteroides vulgatus CL09T03C04 BEI HM-720	Melatonin
Bacteroidetes	Bacteroides xylanoisolvens XB1A DSMZ 18836	Melatonin
Bacteroidetes	Parabacteroides distasonis ATCC 8503	Melatonin
Actinobacteria	Bifidobacterium adolescentis L2-32	N-acetyl-aspartic acid
Actinobacteria	Bifidobacterium breve DSMZ 20213	N-acetyl-aspartic acid
Actinobacteria	Bifidobacterium breve UCC2003	N-acetyl-aspartic acid
Actinobacteria	Bifidobacterium catenulatum DSMZ 16992	N-acetyl-aspartic acid
Actinobacteria	Bifidobacterium dentium ATCC 27678	N-acetyl-aspartic acid
Actinobacteria	Bifidobacterium pseudocatenulatum DSMZ 20438	N-acetyl-aspartic acid
Actinobacteria	Collinsella aerofaciens ATCC 25986	N-acetyl-aspartic acid
Firmicutes	Anaerococcus lactolyticus CC31C BEI HM-1034	N-acetyl-aspartic acid
Firmicutes	Clostridium perfringens WAL-14572 BEI HM-310	N-acetyl-aspartic acid
Firmicutes	Clostridium sporogenes ATCC 15579	N-acetyl-aspartic acid
Firmicutes	Enterococcus faecalis TX1322 BEI HM-202	N-acetyl-aspartic acid
Firmicutes	Enterococcus faecalis TX2137 BEI HM-432	N-acetyl-aspartic acid
Firmicutes	Enterococcus faecium ERV165 BEI HM-970	N-acetyl-aspartic acid
Firmicutes	Enterococcus faecium TX1330 BEI HM-204	N-acetyl-aspartic acid
Firmicutes	Eubacterium siraeum DSMZ 15702	N-acetyl-aspartic acid
Firmicutes	Intestinibacter bartlettii DSM 16795	N-acetyl-aspartic acid
Firmicutes	Streptococcus parasanguinis CC87K BEI HM-1060	N-acetyl-aspartic acid
Proteobacteria	Enterobacter cancerogenus ATCC 35316	N-acetyl-aspartic acid
Firmicutes	Lactobacillus reuteri CF48-3A BEI HM-102	N-acetyl-glutamic acid
Firmicutes	Acidaminococcus sp. HPA0509 BEI HM-853	N-acetylputrescine
Proteobacteria	Proteus penneri ATCC 35198	N-acetylputrescine
Proteobacteria	Providencia rustigianii DSM 4541	N-acetylputrescine
Proteobacteria	Providencia stuartii ATCC 25827	N-acetylputrescine
Firmicutes	Holdemania filiformis DSMZ 12042	N-acetyltryptophan
Bacteroidetes	Bacteroides cellulosilyticus DSMZ 14838	N-alpha-acetyl-asparagine
Firmicutes	Blautia hansenii DSMZ 20583	N-alpha-acetyl-asparagine
Fusobacteria	Fusobacterium nucleatum subsp. animalis D11 BEI HM-75	N-alpha-acetyl-asparagine
Firmicutes	Acidaminococcus intestini D21 BEI HM-81	N,N-dimethylglycine
Firmicutes	Intestinibacter bartlettii DSM 16795	p-Coumaric acid
Actinobacteria	Bifidobacterium breve DSMZ 20213	Pentanedecanoic acid
Bacteroidetes	Bacteroides cellulosilyticus DSMZ 14838	Pentanedecanoic acid
Bacteroidetes	Bacteroides fragilis 3_1_12 BEI HM-20	Pentanedecanoic acid
Bacteroidetes	Bacteroides fragilis CL05T00C42 BEI HM-711	Pentanedecanoic acid
Bacteroidetes	Bacteroides thetaiotaomicron 3730	Pentanedecanoic acid
Bacteroidetes	Bacteroides thetaiotaomicron wh302	Pentanedecanoic acid
Firmicutes	Bacillus sp. 7_6_55CFAA_CT2 BEI HM-231	Pentanedecanoic acid
Firmicutes	Clostridium asparagiforme DSMZ 15981	Pentanedecanoic acid
Firmicutes	Clostridium bolteae ATCC BAA-613	Pentanedecanoic acid
Firmicutes	Clostridium bolteae CC43_001B BEI HM-1038	Pentanedecanoic acid
Firmicutes	Hungatella hathewayi DSM 13479	Pentanedecanoic acid
Firmicutes	Intestinibacter bartlettii DSM 16795	Pentanedecanoic acid
Firmicutes	Mitsuokella multacida DSMZ 20544	Pentanedecanoic acid
Firmicutes	Clostridium cadaveris CC40_001C BEI HM-1039	Putrescine
Firmicutes	Clostridium cadaveris CC44_001G BEI HM-1040	Putrescine
Firmicutes	Clostridium cadaveris CC88A BEI HM-1041	Putrescine
Firmicutes	Clostridium sporogenes ATCC 15579	Putrescine
Firmicutes	Veillonella sp. HPA0037 BEI HM-850	Putrescine
Fusobacteria	Fusobacterium nucleatum CTI-2 BEI HM-993	Putrescine
Fusobacteria	Fusobacterium nucleatum subsp. animalis D11 BEI HM-75	Putrescine
Fusobacteria	Fusobacterium ulcerans 12-1B BEI HM-57	Putrescine
Proteobacteria	Citrobacter portucalensis 30_2 BEI HM-34	Putrescine
Proteobacteria	Citrobacter portucalensis 4_7_47CFAA BEI HM-299	Putrescine
Proteobacteria	Citrobacter youngae ATCC 29220	Putrescine
Proteobacteria	Enterobacter cancerogenus ATCC 35316	Putrescine
Proteobacteria	Proteus penneri ATCC 35198	Putrescine
Proteobacteria	Providencia stuartii ATCC 25827	Putrescine
Bacteroidetes	Bacteroides caccae ATCC 43185	S-(5'-adenosyl)-L-homocysteine
Bacteroidetes	Bacteroides caccae CL03T12C61 BEI HM-728	S-(5'-adenosyl)-L-homocysteine
Bacteroidetes	Bacteroides cellulosilyticus CL02T12C19 BEI HM-726	S-(5'-adenosyl)-L-homocysteine
Bacteroidetes	Bacteroides cellulosilyticus DSMZ 14838	S-(5'-adenosyl)-L-homocysteine
Bacteroidetes	Bacteroides fragilis CL03T12C07 BEI HM-714	S-(5'-adenosyl)-L-homocysteine
Bacteroidetes	Bacteroides fragilis CL05T00C42 BEI HM-711	S-(5'-adenosyl)-L-homocysteine
Bacteroidetes	Bacteroides fragilis CL07T12C05 BEI HM-710	S-(5'-adenosyl)-L-homocysteine
Bacteroidetes	Bacteroides intestinalis DSMZ 17393	S-(5'-adenosyl)-L-homocysteine
Bacteroidetes	Bacteroides ovatus ATCC 8483	S-(5'-adenosyl)-L-homocysteine
Bacteroidetes	Bacteroides salyersiae CL02T12C01 BEI HM-725	S-(5'-adenosyl)-L-homocysteine
Bacteroidetes	Bacteroides sp. 1_1_30 BEI HM-22	S-(5'-adenosyl)-L-homocysteine
Bacteroidetes	Bacteroides sp. 1_1_6 BEI HM-23	S-(5'-adenosyl)-L-homocysteine
Bacteroidetes	Bacteroides sp. 2_1_16 BEI HM-58	S-(5'-adenosyl)-L-homocysteine
Bacteroidetes	Bacteroides sp. 2_1_22 BEI HM-18	S-(5'-adenosyl)-L-homocysteine
Bacteroidetes	Bacteroides thetaiotaomicron 3731	S-(5'-adenosyl)-L-homocysteine
Bacteroidetes	Bacteroides thetaiotaomicron 633	S-(5'-adenosyl)-L-homocysteine
Bacteroidetes	Bacteroides thetaiotaomicron 7330	S-(5'-adenosyl)-L-homocysteine
Bacteroidetes	Bacteroides thetaiotaomicron 7853	S-(5'-adenosyl)-L-homocysteine
Bacteroidetes	Bacteroides thetaiotaomicron 8713	S-(5'-adenosyl)-L-homocysteine
Bacteroidetes	Bacteroides thetaiotaomicron 8736	S-(5'-adenosyl)-L-homocysteine
Bacteroidetes	Bacteroides thetaiotaomicron 940	S-(5'-adenosyl)-L-homocysteine
Bacteroidetes	Bacteroides thetaiotaomicron VPI 5482	S-(5'-adenosyl)-L-homocysteine
Bacteroidetes	Bacteroides thetaiotaomicron wh302	S-(5'-adenosyl)-L-homocysteine
Bacteroidetes	Bacteroides xylanoisolvens XB1A DSMZ 18836	S-(5'-adenosyl)-L-homocysteine
Actinobacteria	Atopobium parvulum CC14Z BEI HM-1035	Thymine
Bacteroidetes	Bacteroides caccae ATCC 43185	Thymine
Bacteroidetes	Bacteroides cellulosilyticus CL02T12C19 BEI HM-726	Thymine
Bacteroidetes	Bacteroides cellulosilyticus DSMZ 14838	Thymine
Bacteroidetes	Bacteroides dorei 5_1_36/D4 BEI HM-29	Thymine
Bacteroidetes	Bacteroides finegoldii CL09T03C10 BEI HM-727	Thymine
Bacteroidetes	Bacteroides sp. 1_1_30 BEI HM-22	Thymine
Bacteroidetes	Bacteroides sp. 1_1_6 BEI HM-23	Thymine
Bacteroidetes	Bacteroides sp. 2_1_16 BEI HM-58	Thymine
Bacteroidetes	Bacteroides sp. 2_1_22 BEI HM-18	Thymine
Bacteroidetes	Bacteroides sp. 4_1_36 BEI HM-258	Thymine
Bacteroidetes	Bacteroides sp. 9_1_42FAA BEI HM-27	Thymine
Bacteroidetes	Bacteroides sp. D20 BEI HM-189	Thymine
Bacteroidetes	Bacteroides thetaiotaomicron 3731	Thymine
Bacteroidetes	Bacteroides thetaiotaomicron 633	Thymine
Bacteroidetes	Bacteroides thetaiotaomicron 8702	Thymine
Bacteroidetes	Bacteroides thetaiotaomicron 940	Thymine
Bacteroidetes	Bacteroides thetaiotaomicron wh302	Thymine
Bacteroidetes	Bacteroides thetaiotaomicron wh305	Thymine
Bacteroidetes	Bacteroides uniformis ATCC 8492	Thymine
Bacteroidetes	Parabacteroides merdae CL09T00C40 BEI HM-729	Thymine
Firmicutes	Anaerococcus lactolyticus CC31C BEI HM-1034	Thymine
Firmicutes	Marvinbryantia formatexigens DSMZ 14469	Thymine
Firmicutes	Subdoligranulum variabile DSMZ 15176	Thymine
Bacteroidetes	Bacteroides cellulosilyticus DSMZ 14838	Uracil
Bacteroidetes	Bacteroides dorei CL02T12C06 BEI HM-719	Uracil
Bacteroidetes	Bacteroides eggerthii ATCC 27754	Uracil
Bacteroidetes	Bacteroides thetaiotaomicron wh302	Uracil
Bacteroidetes	Bacteroides uniformis ATCC 8492	Uracil
Bacteroidetes	Parabacteroides distasonis ATCC 8503	Uracil
Firmicutes	Bacillus sp. 7_6_55CFAA_CT2 BEI HM-231	Uracil
Firmicutes	Clostridium asparagiforme DSMZ 15981	Uracil
Firmicutes	Clostridium bolteae ATCC BAA-613	Uracil
Firmicutes	Clostridium cadaveris CC88A BEI HM-1041	Uracil
Proteobacteria	Citrobacter portucalensis 30_2 BEI HM-34	Uracil
Proteobacteria	Citrobacter portucalensis 4_7_47CFAA BEI HM-299	Uracil
Proteobacteria	Proteus penneri ATCC 35198	Uracil
Proteobacteria	Providencia rustigianii DSM 4541	Uracil
Actinobacteria	Bifidobacterium longum reuter ATCC 55813	Urocanic acid
Bacteroidetes	Bacteroides cellulosilyticus DSMZ 14838	Urocanic acid
Bacteroidetes	Bacteroides dorei 5_1_36/D4 BEI HM-29	Urocanic acid
Bacteroidetes	Bacteroides eggerthii ATCC 27754	Urocanic acid
Bacteroidetes	Bacteroides fragilis NCTC 9343	Urocanic acid
Bacteroidetes	Bacteroides thetaiotaomicron VPI 5482	Urocanic acid
Bacteroidetes	Bacteroides thetaiotaomicron wh302	Urocanic acid
Bacteroidetes	Bacteroides thetaiotaomicron wh305	Urocanic acid
Bacteroidetes	Bacteroides uniformis ATCC 8492	Urocanic acid
Bacteroidetes	Bacteroides vulgatus ATCC 8482	Urocanic acid
Bacteroidetes	Parabacteroides distasonis ATCC 8503	Urocanic acid
Bacteroidetes	Parabacteroides johnsonii DSMZ 18315	Urocanic acid
Firmicutes	Acidaminococcus intestini D21 BEI HM-81	Urocanic acid
Firmicutes	Blautia hansenii DSMZ 20583	Urocanic acid
Firmicutes	Blautia producta DMSZ 2950	Urocanic acid
Firmicutes	Clostridium cadaveris CC44_001G BEI HM-1040	Urocanic acid
Firmicutes	Clostridium cadaveris CC88A BEI HM-1041	Urocanic acid
Firmicutes	Streptococcus parasanguinis CC87K BEI HM-1060	Urocanic acid
Proteobacteria	Providencia stuartii ATCC 25827	Urocanic acid
Bacteroidetes	Bacteroides dorei 5_1_36/D4 BEI HM-29	Xanthurenic acid
Bacteroidetes	Bacteroides dorei CL02T12C06 BEI HM-719	Xanthurenic acid
Bacteroidetes	Bacteroides plebeius DSMZ 17135	Xanthurenic acid
Bacteroidetes	Bacteroides thetaiotaomicron wh305	Xanthurenic acid
Bacteroidetes	Bacteroides vulgatus ATCC 8482	Xanthurenic acid
Firmicutes	Acidaminococcus intestini D21 BEI HM-81	Xanthurenic acid
Firmicutes	Blautia producta DMSZ 2950	Xanthurenic acid
Firmicutes	Clostridiales sp. 3_1_39B/D5 BEI HM-84	Xanthurenic acid
Firmicutes	Clostridium clostridioforme WAL-7855 BEI HM-317	Xanthurenic acid
Firmicutes	Enterococcus faecalis TX1322 BEI HM-202	Xanthurenic acid
Firmicutes	Ruminococcus gnavus CC55_001C BEI HM-1056	Xanthurenic acid
